# Genomic architecture and sexually dimorphic expression underlying immunity in the red mason bee, *Osmia bicornis*

**DOI:** 10.1101/2021.10.04.462642

**Authors:** Jannik S. Möllmann, Thomas J. Colgan

**Author notes:** **Corresponding authors:** JSM, TJC.

## Abstract

Insect pollinators provide crucial ecosystem services yet face increasing environmental pressures. The challenges posed by novel and reemerging pathogens on bee health means we need to improve our understanding of the immune system, an important barrier to infections and disease. Despite its importance, for certain ecologically important species, such as solitary bees, our understanding of the genomic basis and molecular mechanisms underlying immune potential, and how intrinsic and extrinsic factors may influence immune gene expression is lacking. Here, to improve our understanding of the genomic architecture underlying immunity of a key solitary bee pollinator, we characterised putative immune genes of the red mason bee, *Osmia bicornis*. In addition, we used publicly available RNA-seq datasets to determine how sexes differ in immune gene expression and splicing but also how pesticide exposure may affect immune gene expression in females. Through comparative genomics, we reveal an evolutionary conserved set of more than 500 putative immune-related genes. We found genome-wide patterns of sex-biased gene expression, including immune genes involved in antiviral-defence. Interestingly, the expression of certain immune genes were also affected by exposure to common neonicotinoids, particularly genes related to haemocyte proliferation. Collectively, our study provides important insights into the gene repertoire, regulation and expression differences in the sexes of *O. bicornis*, as well as providing additional support for how neonicotinoids can affect immune gene expression, which may affect the capacity of solitary bees to respond to pathogenic threats.
