## Supplemental File 5 for "Genomic architecture and sexually dimorphic expression underlying immunity in the red mason bee, *Osmia bicornis*"

### Sheet: header
# This table contains metadata on the RNA-seq samples that were used for the gene expression and alternative splicing parts of this analysis as well as the mapping rates of reads with STAR and Kallisto ["sample_info"]
# This table is an adaptation of a table in the supplementary material of "Genomic insights into neonicotinoid sensitivity in the solitary bee Osmia bicornis." (Beadle K et al.), PLoS Genet, 2019 Feb;15(2):e1007903
# This table is part of "Sexually dimorphic genomic architecture and expression underlying immunity in the solitary bee, Osmia bicornis" (Möllmann JS and Colgan TJ), preprint on bioRxiv

### Sheet: sample_info
Accession	Organism	Tissue	Sex	Treatment	Age	CollectionDate	SamplingLocation	ReadCount	FilteredReadCount	MappingRateSTAR	MappingRateKallisto	SpotLength	Bases	Instrument	LibraryLayout	LibrarySelection
SRR2895245	Osmia bicornis	whole body	female	None	24 hour	2014-05-23	Germany	137316150	132638963	0.93	0.874	202	27737862300	Illumina HiSeq 2000	PAIRED	PolyA
SRR2895246	Osmia bicornis	whole body	female	None	24 hour	2014-05-24	Germany	24037074	22999669	0.938	0.869	202	4855488948	Illumina HiSeq 2000	PAIRED	PolyA
SRR2895247	Osmia bicornis	whole body	female	None	24 hour	2014-05-25	Germany	26112783	24971133	0.937	0.888	202	5274782166	Illumina HiSeq 2000	PAIRED	PolyA
SRR2895248	Osmia bicornis	whole body	female	None	24 hour	2014-05-26	Germany	29724389	28393068	0.935	0.875	202	6004326578	Illumina HiSeq 2000	PAIRED	PolyA
SRR2895249	Osmia bicornis	whole body	male	None	24 hour	2014-05-27	Germany	27549590	26303741	0.94	0.881	202	5565017180	Illumina HiSeq 2000	PAIRED	PolyA
SRR2895250	Osmia bicornis	whole body	male	None	24 hour	2014-05-28	Germany	27928437	26748811	0.941	0.882	202	5641544274	Illumina HiSeq 2000	PAIRED	PolyA
SRR2895251	Osmia bicornis	whole body	male	None	24 hour	2014-05-29	Germany	27674743	26264596	0.934	0.886	202	5590298086	Illumina HiSeq 2000	PAIRED	PolyA
SRR7286081	Osmia bicornis	whole body	female	None	NA	2015-04-30	Germany	11649981	11221195	0.924	0.862	202	2353296162	Illumina HiSeq 2500	PAIRED	cDNA
SRR7286082	Osmia bicornis	whole body	female	None	NA	2015-04-30	Germany	6399400	6166334	0.93	0.867	202	1292678800	Illumina HiSeq 2500	PAIRED	cDNA
SRR7286083	Osmia bicornis	whole body	female	None	NA	2015-04-30	Germany	6677772	6428173	0.945	0.883	202	1348909944	Illumina HiSeq 2500	PAIRED	cDNA
SRR7286084	Osmia bicornis	whole body	female	None	NA	2015-04-30	Germany	5352775	5135140	0.938	0.876	202	1081260550	Illumina HiSeq 2500	PAIRED	cDNA
SRR7286085	Osmia bicornis	whole body	female	Imidacloprid	NA	2015-04-30	Germany	5445976	5227166	0.9	0.832	202	1100087152	Illumina HiSeq 2500	PAIRED	cDNA
SRR7286086	Osmia bicornis	whole body	female	Imidacloprid	NA	2015-04-30	Germany	5720416	5504859	0.944	0.88	202	1155524032	Illumina HiSeq 2500	PAIRED	cDNA
SRR7286087	Osmia bicornis	whole body	female	Imidacloprid	NA	2015-04-30	Germany	5620806	5412823	0.922	0.859	202	1135402812	Illumina HiSeq 2500	PAIRED	cDNA
SRR7286088	Osmia bicornis	whole body	female	Imidacloprid	NA	2015-04-30	Germany	7215158	6933922	0.957	0.893	202	1457461916	Illumina HiSeq 2500	PAIRED	cDNA
SRR7286089	Osmia bicornis	whole body	female	Thiacloprid	NA	2015-04-30	Germany	10573110	10179770	0.949	0.885	202	2135768220	Illumina HiSeq 2500	PAIRED	cDNA
SRR7286090	Osmia bicornis	whole body	female	Thiacloprid	NA	2015-04-30	Germany	6253283	6025663	0.949	0.875	202	1263163166	Illumina HiSeq 2500	PAIRED	cDNA
SRR7286091	Osmia bicornis	whole body	female	Thiacloprid	NA	2015-04-30	Germany	6460182	6202804	0.944	0.873	202	1304956764	Illumina HiSeq 2500	PAIRED	cDNA
SRR7286092	Osmia bicornis	whole body	female	Thiacloprid	NA	2015-04-30	Germany	7369233	7067493	0.948	0.884	202	1488585066	Illumina HiSeq 2500	PAIRED	cDNA
